# Antigen specificity of clonally-enriched CD8+ T cells in multiple sclerosis

**DOI:** 10.1101/2024.09.07.611010

**Authors:** Kristen Mittl, Fumie Hayashi, Ravi Dandekar, Ryan D. Schubert, Josiah Gerdts, Lindsay Oshiro, Rita Loudermilk, Ariele Greenfield, Danillo G. Augusto, Akshaya Ramesh, Edwina Tran, Kaniskha Koshal, Kerry Kizer, Joanna Dreux, Alaina Cagalingan, Florian Schustek, Lena Flood, Tamson Moore, Lisa L. Kirkemo, Tiffany Cooper, Meagan Harms, Refujia Gomez, University of California, San Francisco MS-EPIC Team, Leah Sibener, Bruce A. C. Cree, Stephen L. Hauser, Jill A. Hollenbach, Marvin Gee, Michael R. Wilson, Scott S. Zamvil, Joseph J. Sabatino

## Abstract

CD8+ T cells are the dominant lymphocyte population in multiple sclerosis (MS) lesions where they are highly clonally expanded. The clonal identity, function, and antigen specificity of CD8+ T cells in MS are not well understood. Here we report a comprehensive single-cell RNA-seq and T cell receptor (TCR)-seq analysis of the cerebrospinal fluid (CSF) and blood from a cohort of treatment-naïve MS patients and control participants. A small subset of highly expanded and activated CD8+ T cells were enriched in the CSF in MS that displayed high activation, cytotoxicity and tissue-homing transcriptional profiles. Using a combination of unbiased and targeted antigen discovery approaches, MS-derived CD8+ T cell clonotypes recognizing Epstein-Barr virus (EBV) antigens and multiple novel mimotopes were identified. These findings shed vital insight into the role of CD8+ T cells in MS and pave the way towards disease biomarkers and therapeutic targets.

**Graphical Summary.**

Created in BioRender. Sabatino, J. (2024) BioRender.com/e66l598
