## Supplemental Table 7 for "Antigen specificity of clonally-enriched CD8+ T cells in multiple sclerosis"

### Sheet: DGE_top_genes_per_cluster_TCR_C
p_val	avg_log2FC	pct.1	pct.2	p_val_adj	cluster	gene
2.34021e-77	0.158659	0.839	0.653	5.14824e-73	5	CD74
6.18454e-51	-0.100198	0.033	0.12	1.36054e-46	5	PLEK
2.03236e-47	0.119336	0.93	0.869	4.471e-43	5	TXNIP
3.07166e-45	-0.100804	0.112	0.22	6.75735e-41	5	SLC25A39
2.14665e-43	-0.100859	0.115	0.222	4.72242e-39	5	NSMCE1
1.18245e-42	-0.101229	0.132	0.242	2.60126e-38	5	DNAJC15
1.60958e-42	-0.101332	0.135	0.245	3.54092e-38	5	DENR
1.93567e-41	-0.100743	0.133	0.241	4.25827e-37	5	CCT5
2.13398e-41	-0.100481	0.123	0.228	4.69454e-37	5	PIK3CD
2.17775e-41	-0.101146	0.162	0.278	4.79084e-37	5	NUCB1
3.27302e-41	-0.100405	0.144	0.254	7.20033e-37	5	RPA2
8.1441e-41	-0.100503	0.127	0.232	1.79162e-36	5	GDI1
4.6565e-40	-0.100538	0.149	0.259	1.02438e-35	5	DDX39A
1.08832e-39	-0.100886	0.176	0.291	2.39419e-35	5	EIF1B
1.42823e-39	-0.100021	0.183	0.301	3.14197e-35	5	METTL9
1.51832e-39	-0.101611	0.182	0.298	3.34015e-35	5	SNX17
1.78667e-39	-0.101133	0.182	0.3	3.93048e-35	5	PRPF40A
1.83649e-39	-0.100942	0.196	0.314	4.0401e-35	5	GTF2A2
1.27613e-38	-0.101219	0.181	0.295	2.80737e-34	5	MAF1
1.65245e-38	-0.100723	0.142	0.246	3.63523e-34	5	CHST12
1.73139e-38	-0.101282	0.256	0.389	3.80888e-34	5	SPCS2
2.6728e-38	-0.101034	0.227	0.35	5.87989e-34	5	MED10
5.16978e-38	-0.100567	0.244	0.371	1.1373e-33	5	FGFR1OP2
5.63956e-38	-0.100818	0.178	0.289	1.24065e-33	5	DNMT1
7.24913e-38	-0.101656	0.196	0.311	1.59474e-33	5	DDOST
1.1932e-37	-0.101085	0.257	0.389	2.62492e-33	5	RABAC1
1.59291e-37	-0.100741	0.269	0.4	3.50424e-33	5	TMEM219
6.27889e-37	-0.101518	0.189	0.299	1.38129e-32	5	KRAS
9.42633e-37	-0.101071	0.151	0.253	2.0737e-32	5	TNFRSF25
1.00491e-36	-0.100355	0.213	0.332	2.21069e-32	5	KPNB1
2.23683e-36	-0.100501	0.177	0.284	4.92081e-32	5	TUT4
2.62718e-36	-0.100087	0.207	0.321	5.77953e-32	5	SRSF4
3.83042e-36	-0.100225	0.171	0.276	8.42653e-32	5	IL27RA
1.15802e-35	0.161958	0.51	0.455	2.54752e-31	5	KLF2
2.52925e-35	0.108844	0.657	0.546	5.5641e-31	5	JUNB
3.73514e-35	-0.101643	0.287	0.416	8.21693e-31	5	GNAS
3.84068e-35	-0.101033	0.216	0.327	8.44912e-31	5	ELOVL5
2.12321e-34	-0.101652	0.336	0.467	4.67084e-30	5	SKAP1
2.76705e-34	-0.101236	0.383	0.538	6.08723e-30	5	SPCS1
3.28151e-34	-0.101551	0.346	0.494	7.21898e-30	5	CSDE1
5.19832e-34	-0.100737	0.274	0.395	1.14358e-29	5	CDC42SE2
3.78488e-33	-0.100092	0.325	0.466	8.32636e-29	5	CD247
9.33814e-31	-0.101344	0.461	0.63	2.0543e-26	5	UBE2D2
2.53256e-30	-0.100641	0.422	0.57	5.57138e-26	5	RNASET2
7.91485e-29	-0.101175	0.478	0.645	1.74119e-24	5	ATP5MD
1.32065e-27	-0.100053	0.452	0.617	2.90529e-23	5	NCL
2.3837e-26	-0.101004	0.489	0.652	5.24391e-22	5	ANP32B
3.88634e-21	-0.101032	0.577	0.761	8.54957e-17	5	COX6B1
2.00282e-20	-0.100757	0.586	0.753	4.406e-16	5	MYL12B
2.96204e-20	0.134844	0.538	0.491	6.51619e-16	5	MTRNR2L12
2.7223e-234	0.129269	1	1	5.98878e-230	3	RPL32
1.98099e-228	0.158737	1	1	4.35799e-224	3	RPS13
2.28496e-226	0.128842	1	1	5.02667e-222	3	RPL11
5.0889e-218	0.11319	1	0.999	1.11951e-213	3	RPL39
1.31054e-206	0.115105	1	1	2.88307e-202	3	RPS12
3.81817e-197	0.103078	1	1	8.39959e-193	3	RPL30
2.15278e-185	0.101849	1	1	4.73591e-181	3	RPL10
2.61137e-179	0.134957	1	1	5.74474e-175	3	RPS3A
1.81174e-174	0.175277	1	0.999	3.98565e-170	3	RPL5
3.2108e-174	0.116464	1	1	7.06343e-170	3	RPL19
3.51776e-157	0.174045	1	0.998	7.73872e-153	3	RPS5
2.97709e-155	0.143973	1	1	6.54931e-151	3	RPL12
6.92678e-147	0.121999	1	1	1.52382e-142	3	RPL29
2.04881e-137	0.101081	1	1	4.50717e-133	3	RPS23
3.38939e-123	0.101494	1	1	7.45633e-119	3	RPL18A
2.18293e-117	0.112061	1	1	4.80224e-113	3	RPL6
1.71937e-113	0.146745	0.999	0.998	3.78244e-109	3	NACA
3.51625e-108	0.103612	1	1	7.7354e-104	3	RPS4X
2.19837e-106	0.102228	1	1	4.83619e-102	3	RPL36
1.8503e-103	0.10289	1	1	4.07047e-99	3	RPL18
4.80828e-103	0.180778	0.999	0.987	1.05777e-98	3	EEF1B2
1.24203e-101	0.116159	1	1	2.73233e-97	3	RPL8
8.0461e-90	0.145051	1	0.998	1.77006e-85	3	RPLP0
4.08453e-89	0.104533	1	1	8.98557e-85	3	RPL3
1.87069e-77	0.128884	1	0.996	4.11533e-73	3	RPL22
5.37495e-66	0.106575	1	0.998	1.18244e-61	3	RPL24
5.29198e-58	0.112846	1	0.998	1.16418e-53	3	RPL26
1.67183e-39	0.141534	0.974	0.945	3.67787e-35	3	RPL36A
1.27687e-37	0.203294	0.537	0.323	2.80899e-33	3	MAL
5.83307e-37	0.197653	0.952	0.931	1.28322e-32	3	RPS26
4.58066e-36	0.138514	0.961	0.923	1.0077e-31	3	NPM1
2.58367e-27	0.100642	0.981	0.976	5.68381e-23	3	PABPC1
8.78549e-27	0.265157	0.358	0.219	1.93272e-22	3	RPS4Y1
4.46903e-24	0.184163	0.705	0.56	9.83142e-20	3	RPS10
2.96776e-23	0.189897	0.684	0.525	6.52878e-19	3	EEF1G
4.34177e-18	0.101531	0.922	0.884	9.55146e-14	3	COMMD6
2.92464e-16	0.116146	0.927	0.856	6.43392e-12	3	LDHB
2.74803e-13	-0.100604	0.095	0.193	6.04539e-09	3	INPP5D
1.629e-12	-0.10063	0.124	0.224	3.58364e-08	3	SRPRA
1.75069e-12	-0.100177	0.129	0.231	3.85134e-08	3	IFI27L2
2.01594e-12	0.108187	0.841	0.762	4.43487e-08	3	C12orf57
4.66105e-12	0.117372	0.379	0.273	1.02538e-07	3	CISH
5.99806e-12	-0.100704	0.674	0.741	1.31951e-07	3	CHCHD2
1.43255e-11	0.103722	0.888	0.83	3.15146e-07	3	RPL17
3.07572e-11	-0.100192	0.154	0.251	6.76628e-07	3	PAFAH1B1
7.65026e-11	-0.100585	0.207	0.307	1.68298e-06	3	SNRPD3
5.69481e-10	0.102675	0.395	0.299	1.2528e-05	3	CCR7
6.41761e-10	0.103498	0.681	0.606	1.41181e-05	3	ZFAS1
6.60929e-10	-0.100406	0.363	0.462	1.45398e-05	3	SNU13
2.19392e-09	-0.100369	0.227	0.318	4.8264e-05	3	PTPN6
9.40843e-182	0.712632	0.447	0.008	2.06976e-177	9	FOSB
6.99486e-172	1.32807	0.868	0.034	1.5388e-167	9	FOS
2.4731e-118	1.00779	0.711	0.033	5.44057e-114	9	EGR1
1.54249e-59	1.59416	1	0.161	3.39333e-55	9	JUN
1.7314e-39	0.98546	0.816	0.144	3.80891e-35	9	DUSP1
1.20095e-35	0.515666	0.579	0.07	2.64196e-31	9	HEXIM1
3.13041e-34	0.339608	0.289	0.019	6.8866e-30	9	AC103591.3
1.41265e-31	0.39311	0.447	0.046	3.10768e-27	9	NR4A2
5.88282e-28	0.345137	0.395	0.04	1.29416e-23	9	RHOB
6.43013e-28	0.476138	0.421	0.047	1.41456e-23	9	AC245014.3
1.82205e-26	0.654801	0.763	0.157	4.00832e-22	9	ID2
1.32794e-25	1.04974	0.974	0.471	2.92134e-21	9	IER2
1.92854e-24	0.586577	0.579	0.099	4.2426e-20	9	AC007952.4
8.62043e-24	0.475687	0.421	0.055	1.89641e-19	9	Z93241.1
7.68688e-23	0.543286	0.553	0.098	1.69104e-18	9	TMEM107
2.8653e-22	0.359755	0.447	0.063	6.30338e-18	9	PPP1R15A
1.61437e-20	0.822524	0.974	0.573	3.55145e-16	9	JUNB
2.82577e-19	0.712996	0.868	0.226	6.21642e-15	9	RPS4Y1
1.6623e-16	0.499449	0.711	0.201	3.6569e-12	9	JUND
2.50603e-16	0.566764	0.868	0.333	5.51301e-12	9	CCNL1
8.14271e-16	0.315624	0.447	0.083	1.79131e-11	9	NR1D2
1.35576e-12	0.386596	0.447	0.105	2.98254e-08	9	NFKBIZ
1.73447e-12	0.34938	0.553	0.146	3.81566e-08	9	URI1
1.93535e-12	0.3203	0.421	0.093	4.25758e-08	9	INTS6
2.76295e-12	0.493571	0.895	0.393	6.07822e-08	9	PTP4A2
5.17825e-12	0.32714	0.447	0.107	1.13916e-07	9	MAP2K2
5.94249e-12	0.304244	1	0.979	1.30729e-07	9	MT-ND1
1.05036e-11	0.467966	0.895	0.385	2.31069e-07	9	MZT2B
1.12378e-10	0.475891	0.947	0.485	2.4722e-06	9	PCBP1
2.71572e-10	0.302352	0.421	0.106	5.97432e-06	9	ARIH1
6.47676e-10	0.435293	0.605	0.227	1.42482e-05	9	ERN1
1.36164e-09	0.467483	0.816	0.41	2.99547e-05	9	NEAT1
1.82273e-09	0.341307	0.526	0.173	4.00982e-05	9	ARF4
7.68705e-09	0.40795	0.579	0.216	0.000169107	9	H1FX
1.63721e-08	0.309192	1	0.944	0.000360169	9	MT-ND2
1.69995e-08	0.309482	0.474	0.153	0.000373972	9	CDK13
2.23728e-08	0.404644	0.632	0.275	0.00049218	9	KLRG1
2.90971e-08	0.306771	0.316	0.08	0.000640107	9	TNF
3.93524e-08	0.384956	0.816	0.435	0.000865713	9	EIF5
4.87086e-08	0.448741	0.842	0.468	0.00107154	9	KLF2
6.1623e-08	0.413593	0.526	0.198	0.00135564	9	TNFAIP3
1.14712e-07	0.366548	0.789	0.394	0.00252356	9	TRA2B
1.37611e-07	0.38121	0.868	0.551	0.00302731	9	RBM39
2.44097e-07	0.316813	0.553	0.219	0.0053699	9	AMD1
2.69533e-07	0.356147	0.921	0.724	0.00592946	9	HSP90AA1
4.6347e-07	0.317902	0.711	0.322	0.0101959	9	BCL11B
1.03896e-06	0.366186	0.684	0.351	0.022856	9	DNAJB1
1.1706e-06	0.292723	0.421	0.155	0.0257519	9	TLE4
1.2526e-06	0.32665	0.921	0.716	0.027556	9	UBC
1.38807e-06	0.539132	0.579	0.286	0.0305361	9	DUSP2
8.75983e-131	0.760936	0.565	0.032	1.92708e-126	7	EGR1
2.46359e-70	0.520033	0.435	0.035	5.41965e-66	7	FOS
5.15644e-43	0.875225	0.71	0.16	1.13437e-38	7	JUN
2.66957e-21	0.685425	0.87	0.47	5.87279e-17	7	IER2
7.0645e-20	0.644453	0.899	0.572	1.55412e-15	7	JUNB
5.25524e-18	0.260828	1	0.99	1.1561e-13	7	RPS2
4.16311e-15	0.247882	0.246	0.047	9.15842e-11	7	AC245014.3
1.25469e-14	0.342526	0.464	0.144	2.7602e-10	7	DUSP1
4.05497e-14	0.182432	1	0.999	8.92054e-10	7	MT-CO3
6.06309e-14	0.480955	0.652	0.298	1.33382e-09	7	BTG2
1.20655e-11	0.212006	1	0.981	2.65429e-07	7	RPL37A
2.20814e-10	0.158763	0.986	0.992	4.85769e-06	7	RPS16
2.72177e-10	0.242768	0.986	0.94	5.98762e-06	7	RPL13A
2.9514e-10	0.138824	1	0.999	6.49278e-06	7	RPS29
8.35923e-10	0.209388	0.333	0.104	1.83895e-05	7	NFKBIZ
8.89503e-10	0.130631	1	0.999	1.95682e-05	7	RPL9
1.92156e-09	-0.217972	0.971	0.988	4.22724e-05	7	SH3BGRL3
2.12651e-09	0.160323	1	0.998	4.67812e-05	7	MT-CYB
3.10981e-09	0.189838	0.261	0.074	6.84127e-05	7	ATP2B1-AS1
3.15805e-09	0.232534	1	0.908	6.94738e-05	7	RPL7
3.7191e-09	0.12643	0.174	0.037	8.18164e-05	7	RPRD1B
4.17166e-09	0.137709	1	0.999	9.17723e-05	7	MT-ND3
4.65313e-09	0.406682	0.594	0.339	0.000102364	7	CD69
6.48663e-09	-0.210299	0.971	0.993	0.000142699	7	PFN1
1.2002e-08	-0.23655	0.899	0.966	0.000264031	7	GAPDH
1.28769e-08	0.237675	0.986	0.944	0.00028328	7	MT-ND2
1.35774e-08	0.130993	0.159	0.034	0.000298689	7	DDX3Y
3.5939e-08	0.102332	1	1	0.000790621	7	RPL37
3.72934e-08	0.129866	0.188	0.046	0.000820418	7	NR4A2
4.73735e-08	0.375832	0.507	0.226	0.00104217	7	RPS4Y1
4.90708e-08	0.289704	0.449	0.197	0.00107951	7	TNFAIP3
7.58182e-08	-0.121463	1	1	0.00166792	7	TMSB10
1.44756e-07	-0.478104	0.058	0.364	0.00318449	7	GZMK
3.12797e-07	0.299596	0.609	0.372	0.00688122	7	RPS17
3.70196e-07	0.120634	1	0.999	0.00814393	7	RPL26
6.86018e-07	0.122418	1	0.997	0.0150917	7	RPL21
8.81605e-07	0.164402	0.986	0.979	0.0193944	7	MT-ND1
8.96083e-07	0.127429	1	0.992	0.0197129	7	RPL10A
9.42711e-07	-0.199997	0.87	0.956	0.0207387	7	TMA7
1.38828e-06	-0.161468	0.957	0.986	0.0305407	7	ATP5F1E
1.54811e-06	-0.293263	0.043	0.317	0.0340569	7	C12orf75
1.76598e-06	0.107847	0.145	0.036	0.0388497	7	TTTY15
2.00296e-06	0.288818	0.942	0.784	0.0440632	7	IL7R
2.00791e-06	0.1084	0.159	0.043	0.0441719	7	SERTAD1
2.0195e-06	-0.13093	1	0.999	0.0444269	7	ACTB
2.23293e-06	-0.194466	0.957	0.98	0.0491223	7	ACTG1
0	0.323488	0.337	0.039	0	1	PLEK
0	0.723194	0.628	0.074	0	1	CD8A
0	0.710338	0.613	0.085	0	1	CD8B
0	0.608155	0.615	0.204	0	1	DUSP2
0	0.277114	0.304	0.041	0	1	EOMES
0	0.452521	0.467	0.124	0	1	CMC1
0	0.697023	0.781	0.258	0	1	GZMK
0	0.748355	0.842	0.296	0	1	GZMA
0	0.558435	0.913	0.646	0	1	CD74
0	0.480019	0.577	0.178	0	1	HLA-DRB1
0	0.485132	0.625	0.24	0	1	CTSW
0	0.369922	0.463	0.123	0	1	PRF1
0	0.415292	0.335	0.021	0	1	GZMH
0	1.0713	0.957	0.386	0	1	CCL5
0	0.695105	0.576	0.041	0	1	CCL4
0	0.896408	0.894	0.274	0	1	CST7
0	0.462913	0.743	0.374	0	1	GZMM
0	0.343965	0.938	0.754	0	1	HCST
0	1.20225	0.849	0.105	0	1	NKG7
8.19599e-306	0.379929	0.604	0.254	1.80304e-301	1	HLA-DPB1
1.80361e-304	0.380355	0.593	0.244	3.96777e-300	1	HLA-DPA1
2.50436e-278	0.287335	0.38	0.109	5.50935e-274	1	MATK
8.73559e-245	0.304806	0.447	0.17	1.92174e-240	1	SH2D1A
3.28609e-226	0.315675	0.549	0.258	7.22906e-222	1	C12orf75
1.07683e-211	0.246458	0.337	0.103	2.36892e-207	1	HLA-DRB5
2.65886e-204	0.280665	0.484	0.214	5.84923e-200	1	SAMD3
1.22112e-202	0.268714	0.406	0.155	2.68634e-198	1	CYTOR
2.29228e-189	0.238712	0.354	0.123	5.04278e-185	1	LINC01871
1.65735e-157	0.286238	0.69	0.46	3.64599e-153	1	SRGN
2.75455e-157	0.254956	0.452	0.221	6.05973e-153	1	SYNE1
3.75089e-156	0.240686	0.878	0.725	8.25158e-152	1	CD99
5.38412e-156	0.279239	0.702	0.486	1.18445e-151	1	LITAF
4.33938e-155	0.310979	0.619	0.389	9.54619e-151	1	MT2A
8.46255e-150	0.273404	0.724	0.515	1.86168e-145	1	ITGB2
9.82977e-147	0.219381	0.393	0.177	2.16245e-142	1	CHST12
4.32331e-144	0.240822	0.438	0.216	9.51084e-140	1	APOBEC3G
7.70825e-144	0.241517	0.84	0.681	1.69574e-139	1	CYBA
4.87605e-130	0.211277	0.365	0.166	1.07268e-125	1	RUNX3
3.22368e-128	0.20872	0.336	0.141	7.09177e-124	1	HLA-DRA
1.39916e-125	0.24433	0.684	0.478	3.07801e-121	1	STK17A
1.10756e-123	0.237975	0.574	0.354	2.43652e-119	1	FYN
3.95637e-120	0.242501	0.528	0.319	8.70361e-116	1	CTSC
9.93461e-119	0.23106	0.741	0.556	2.18552e-114	1	RARRES3
8.93507e-115	0.22986	0.519	0.304	1.96563e-110	1	LYAR
1.17602e-113	0.221182	0.496	0.287	2.58713e-109	1	IKZF3
3.22438e-111	0.227608	0.837	0.7	7.09331e-107	1	PTPRCAP
3.35499e-104	0.22302	0.336	0.164	7.38065e-100	1	TNFAIP3
1.13118e-103	0.208692	0.814	0.672	2.48848e-99	1	CLIC1
3.86608e-103	0.228974	0.422	0.239	8.50499e-99	1	KLRG1
3.84443e-93	0.240949	0.551	0.366	8.45737e-89	1	CXCR4
1.49293e-121	0.218488	0.502	0.286	3.28429e-117	2	MAL
4.07128e-99	0.202523	0.948	0.802	8.95641e-95	2	LTB
6.48381e-96	0.107644	0.997	0.984	1.42637e-91	2	EEF1B2
6.17278e-90	0.188053	0.689	0.5	1.35795e-85	2	FLT3LG
4.39161e-87	0.113001	0.994	0.971	9.6611e-83	2	PABPC1
1.31191e-80	0.192103	0.733	0.551	2.88606e-76	2	NOSIP
1.67096e-73	0.172182	0.705	0.532	3.67594e-69	2	SNHG8
9.08356e-71	0.150977	0.951	0.834	1.99829e-66	2	LDHB
5.46059e-69	0.191355	0.915	0.745	1.20127e-64	2	IL7R
6.36537e-68	0.105065	0.981	0.95	1.40032e-63	2	EEF2
7.64624e-68	0.168936	0.583	0.417	1.6821e-63	2	TCF7
8.6453e-64	0.166816	0.571	0.408	1.90188e-59	2	AQP3
3.01249e-63	-0.117049	0.022	0.121	6.62718e-59	2	PLEK
2.50972e-57	-0.102942	0.023	0.115	5.52113e-53	2	EOMES
6.35077e-56	0.177875	0.64	0.504	1.39711e-51	2	EEF1G
8.24886e-56	-0.103374	0.957	0.969	1.81467e-51	2	HLA-A
2.9294e-52	0.14117	0.561	0.419	6.44439e-48	2	TMEM123
9.16905e-50	0.135076	0.75	0.611	2.0171e-45	2	SMDT1
5.88284e-49	0.131641	0.408	0.274	1.29417e-44	2	CCR7
8.47868e-47	0.136387	0.776	0.617	1.86523e-42	2	EIF3E
3.52847e-44	0.128947	0.707	0.563	7.76229e-40	2	EIF3L
1.92179e-43	0.129183	0.881	0.742	4.22775e-39	2	NOP53
1.3438e-40	-0.102687	0.86	0.862	2.95622e-36	2	PTPRC
3.91803e-40	0.120908	0.723	0.597	8.61928e-36	2	EIF3H
7.53996e-40	0.12784	0.483	0.362	1.65872e-35	2	PIM1
5.08029e-38	0.118384	0.736	0.599	1.11761e-33	2	SERP1
1.48135e-34	0.111336	0.507	0.392	3.25883e-30	2	RSL1D1
3.2836e-34	0.109793	0.391	0.286	7.2236e-30	2	LDLRAP1
3.50366e-34	0.114954	0.625	0.507	7.70769e-30	2	NME2
5.28324e-34	0.122467	0.38	0.275	1.16226e-29	2	DDIT4
1.63598e-33	-0.100783	0.1	0.19	3.599e-29	2	LINC01871
2.70592e-32	0.103897	0.37	0.264	5.95276e-28	2	LEF1
5.63465e-32	0.118749	0.564	0.438	1.23957e-27	2	SELL
3.57786e-31	0.108564	0.706	0.582	7.87094e-27	2	ZFAS1
1.05731e-30	0.105928	0.713	0.598	2.32597e-26	2	EIF4B
2.44208e-29	0.113169	0.352	0.258	5.37232e-25	2	CISH
1.05077e-28	-0.105783	0.159	0.245	2.31159e-24	2	SH2D1A
1.11022e-28	0.10261	0.61	0.51	2.44236e-24	2	RNASET2
1.72052e-28	0.103939	0.757	0.649	3.78496e-24	2	HIST1H4C
3.25222e-28	0.103791	0.594	0.487	7.15456e-24	2	ARHGAP15
4.07426e-27	0.101329	0.345	0.252	8.96296e-23	2	MYC
4.72512e-27	-0.114466	0.292	0.382	1.03948e-22	2	CTSC
6.79045e-27	-0.110562	0.245	0.337	1.49383e-22	2	C12orf75
1.31012e-26	-0.113671	0.138	0.217	2.88214e-22	2	TNFAIP3
1.31979e-26	0.100093	0.832	0.713	2.90341e-22	2	EIF3F
2.15711e-23	-0.120724	0.466	0.518	4.74542e-19	2	SRGN
5.89769e-23	-0.117647	0.072	0.133	1.29743e-18	2	CST3
5.75419e-22	0.108335	0.412	0.317	1.26587e-17	2	KLRB1
8.66137e-15	0.115619	0.273	0.214	1.90541e-10	2	RPS4Y1
8.31329e-10	-0.107412	0.479	0.51	1.82884e-05	2	MTRNR2L12
4.06514e-103	0.221878	0.987	0.933	8.94291e-99	8	IL32
4.36828e-86	0.169529	0.991	0.964	9.60977e-82	8	HLA-A
5.96097e-71	0.237503	0.88	0.699	1.31135e-66	8	UBC
3.07731e-64	0.235996	0.568	0.359	6.76978e-60	8	CXCR3
1.72277e-54	0.13699	0.977	0.95	3.78991e-50	8	CD52
3.43794e-44	0.1855	0.789	0.631	7.56312e-40	8	MYH9
1.27302e-43	0.15677	0.944	0.878	2.80052e-39	8	TXNIP
3.72332e-42	0.193747	0.77	0.596	8.19094e-38	8	AHNAK
2.41662e-41	0.172858	0.849	0.691	5.31632e-37	8	EVL
2.09228e-40	0.176948	0.692	0.529	4.60281e-36	8	SPOCK2
6.02966e-39	0.271558	0.65	0.487	1.32646e-34	8	MTRNR2L12
1.15202e-38	0.175095	0.54	0.381	2.53434e-34	8	CDKN1B
2.07068e-38	0.166083	0.852	0.712	4.55528e-34	8	CD2
4.66529e-38	0.186912	0.607	0.447	1.02632e-33	8	ANXA1
6.6123e-38	0.238574	0.508	0.347	1.45464e-33	8	GZMK
4.60469e-37	0.174195	0.575	0.413	1.01299e-32	8	ANXA6
5.14441e-36	0.184001	0.653	0.484	1.13172e-31	8	MT-ND6
1.15628e-35	0.161649	0.684	0.508	2.54369e-31	8	HCLS1
2.96654e-35	0.163653	0.804	0.639	6.52609e-31	8	LSP1
3.1521e-35	0.153372	0.399	0.253	6.9343e-31	8	SLAMF1
3.36679e-35	0.171813	0.562	0.412	7.4066e-31	8	SLFN5
4.23259e-35	0.156725	0.586	0.408	9.31128e-31	8	SELPLG
4.88428e-34	0.152307	0.423	0.277	1.07449e-29	8	TMEM173
7.65374e-34	0.160073	0.864	0.708	1.68375e-29	8	HNRNPA2B1
9.73712e-34	0.173228	0.752	0.629	2.14207e-29	8	ITGB1
6.31663e-33	0.154903	0.762	0.62	1.38959e-28	8	TRAF3IP3
2.39319e-32	0.149587	0.809	0.671	5.26479e-28	8	LCK
9.27265e-32	0.15499	0.852	0.69	2.03989e-27	8	SRSF5
2.4052e-31	0.151146	0.794	0.644	5.29119e-27	8	GMFG
4.22004e-31	0.156641	0.571	0.426	9.28367e-27	8	HLA-F
3.99776e-30	0.15276	0.824	0.695	8.79467e-26	8	GIMAP7
8.784e-30	0.161914	0.5	0.36	1.93239e-25	8	GPR183
1.73686e-29	0.14665	0.686	0.539	3.82093e-25	8	ARL6IP5
1.88894e-29	0.152604	0.522	0.38	4.15549e-25	8	FCMR
8.77606e-29	0.141504	0.838	0.698	1.93064e-24	8	MYL12B
1.0256e-28	0.151317	0.376	0.247	2.25621e-24	8	GBP5
2.02473e-28	0.149663	0.595	0.458	4.45419e-24	8	SMCHD1
4.65214e-28	0.149794	0.879	0.73	1.02342e-23	8	DDX5
1.32364e-27	0.14129	0.811	0.684	2.91188e-23	8	CNN2
1.33296e-27	0.153399	0.504	0.369	2.93237e-23	8	ITM2A
1.9399e-27	0.140847	0.541	0.397	4.26759e-23	8	PGK1
2.73446e-27	0.141804	0.681	0.547	6.01554e-23	8	LAT
5.21411e-27	0.142748	0.662	0.503	1.14705e-22	8	CD48
7.38638e-27	0.138942	0.505	0.369	1.62493e-22	8	PRDX1
1.16984e-26	0.139266	0.547	0.408	2.57353e-22	8	CD53
1.7622e-25	0.140135	0.482	0.355	3.87666e-21	8	CD6
3.68779e-24	0.136343	0.594	0.468	8.11278e-20	8	2023-09-01
5.09395e-23	0.136992	0.617	0.493	1.12062e-18	8	ITGA4
4.28801e-22	0.136375	0.633	0.511	9.43319e-18	8	KIAA1551
3.25598e-18	0.13495	0.435	0.331	7.16284e-14	8	CD69
0	1.72336	0.923	0.048	0	6	GNLY
1.44414e-239	0.340939	0.29	0.01	3.17697e-235	6	GZMB
3.17221e-219	0.548117	0.492	0.034	6.97855e-215	6	KLRD1
1.50526e-122	1.0211	0.962	0.244	3.31142e-118	6	NKG7
7.20268e-90	0.240781	0.164	0.009	1.58452e-85	6	KLRC1
1.46426e-87	0.346478	0.295	0.03	3.22123e-83	6	ZNF683
3.85826e-82	0.628739	0.721	0.193	8.48778e-78	6	HOPX
1.75757e-70	0.270606	0.246	0.026	3.86648e-66	6	LINC02446
7.85738e-70	0.614486	0.678	0.178	1.72855e-65	6	CD8A
4.26797e-68	0.828033	0.962	0.494	9.38911e-64	6	CCL5
5.77204e-66	0.502292	0.426	0.08	1.26979e-61	6	GZMH
9.02019e-49	0.391406	0.552	0.158	1.98435e-44	6	MATK
1.11923e-46	0.548496	0.743	0.312	2.4622e-42	6	CTSW
9.55057e-44	0.506427	0.59	0.185	2.10103e-39	6	CD8B
1.01744e-42	0.232582	0.23	0.035	2.23827e-38	6	CEBPD
2.11522e-41	0.34945	0.399	0.1	4.65328e-37	6	CLIC3
3.30931e-41	0.5207	0.492	0.144	7.28014e-37	6	CCL4
6.69308e-41	0.556943	0.842	0.399	1.47241e-36	6	GZMA
3.90201e-39	0.513577	0.842	0.392	8.58403e-35	6	CST7
4.2561e-36	0.386766	0.53	0.186	9.36299e-32	6	PRF1
3.11727e-34	0.393548	0.699	0.311	6.85767e-30	6	C12orf75
7.63988e-31	0.323081	0.486	0.165	1.6807e-26	6	LINC01871
6.54624e-26	0.213558	0.191	0.039	1.44011e-21	6	XCL2
1.05033e-25	0.284299	0.404	0.14	2.31063e-21	6	EFHD2
7.10967e-24	0.371837	0.645	0.343	1.56406e-19	6	LYAR
5.6768e-23	0.293134	0.481	0.2	1.24884e-18	6	CD63
6.01247e-21	0.233068	0.301	0.096	1.32268e-16	6	PLEK
2.94795e-20	0.235085	0.224	0.06	6.48519e-16	6	TYROBP
6.90549e-20	0.211149	0.306	0.102	1.51914e-15	6	TGFBR3
2.98737e-18	0.305001	0.874	0.672	6.57191e-14	6	IFITM2
4.85036e-18	0.309116	0.377	0.156	1.06703e-13	6	ID2
3.22156e-17	0.254499	0.459	0.214	7.08711e-13	6	IFITM3
7.13822e-17	0.292604	0.426	0.196	1.57034e-12	6	TNFAIP3
2.78246e-16	0.222351	0.372	0.156	6.12114e-12	6	IL2RB
1.16638e-15	0.254112	0.891	0.789	2.56592e-11	6	HCST
1.35567e-15	0.336036	0.683	0.457	2.98233e-11	6	CD7
1.40219e-15	0.282615	0.738	0.527	3.08468e-11	6	LITAF
3.15453e-15	0.231011	0.454	0.217	6.93965e-11	6	CHST12
5.79679e-15	0.206453	0.973	0.938	1.27524e-10	6	ZFP36L2
5.37261e-14	0.265294	0.634	0.397	1.18192e-09	6	TGFB1
4.08798e-12	0.221392	0.399	0.204	8.99316e-08	6	RUNX3
8.01275e-12	0.285709	0.454	0.225	1.76272e-07	6	RPS4Y1
1.02867e-11	0.246892	0.65	0.446	2.26296e-07	6	GZMM
1.2191e-11	0.274758	0.339	0.161	2.6819e-07	6	JUN
1.22115e-11	0.231209	0.738	0.527	2.6864e-07	6	PAXX
2.28379e-11	0.267465	0.601	0.374	5.02411e-07	6	LGALS1
1.64091e-09	0.219393	0.563	0.38	3.60985e-05	6	SUN2
1.79312e-09	0.227386	0.601	0.36	3.94468e-05	6	GZMK
3.20105e-09	0.231127	0.355	0.19	7.04199e-05	6	CMC1
4.92514e-09	0.2116	0.486	0.284	0.000108348	6	DUSP2
1.50543e-190	0.347234	0.972	0.819	3.31179e-186	10	LTB
4.14517e-160	0.2059	0.997	0.952	9.11897e-156	10	EEF2
6.57556e-139	0.289472	0.622	0.299	1.44656e-134	10	MAL
4.89869e-138	0.324771	0.73	0.409	1.07766e-133	10	AQP3
7.89325e-125	0.278062	0.518	0.242	1.73644e-120	10	MYC
2.19905e-122	0.234931	0.458	0.197	4.83768e-118	10	TESPA1
8.37924e-121	0.234013	0.969	0.847	1.84335e-116	10	LDHB
2.60693e-107	0.289954	0.819	0.564	5.73499e-103	10	NOSIP
1.10832e-103	0.208021	0.421	0.186	2.43818e-99	10	IMPDH2
2.69935e-93	0.206024	0.428	0.202	5.93829e-89	10	TNFRSF25
2.97907e-92	0.272404	0.913	0.768	6.55366e-88	10	IL7R
3.67134e-92	0.22519	0.519	0.269	8.07658e-88	10	TIMP1
6.29966e-91	0.231902	0.528	0.276	1.38586e-86	10	CCR7
6.2514e-90	0.213195	0.464	0.231	1.37525e-85	10	CD40LG
1.02283e-84	0.23304	0.793	0.512	2.25013e-80	10	FLT3LG
1.71657e-82	0.20303	0.52	0.279	3.77629e-78	10	ICAM2
4.89341e-82	0.229053	0.617	0.361	1.0765e-77	10	PIM1
7.86209e-78	0.202957	0.546	0.305	1.72958e-73	10	DGKA
3.1933e-77	0.211	0.618	0.364	7.02494e-73	10	EIF2S3
8.35326e-76	0.207466	0.608	0.363	1.83763e-71	10	S1PR1
8.62606e-76	0.1774	0.323	0.145	1.89765e-71	10	USP10
1.38614e-74	0.196147	0.562	0.324	3.04938e-70	10	TRABD
1.13577e-71	0.182584	0.344	0.163	2.49858e-67	10	CTSA
1.48788e-71	0.171077	0.307	0.137	3.27319e-67	10	TNFRSF4
3.97335e-70	0.187424	0.547	0.314	8.74097e-66	10	PPA1
7.21556e-70	0.170429	0.364	0.178	1.58735e-65	10	FKBP11
1.84326e-67	0.216154	0.461	0.256	4.05499e-63	10	CISH
1.12633e-66	0.192388	0.611	0.379	2.47782e-62	10	FDFT1
1.87593e-66	0.189486	0.543	0.318	4.12686e-62	10	INPP4B
3.91171e-66	0.172971	0.427	0.227	8.60537e-62	10	IL27RA
3.95122e-66	0.173392	0.441	0.237	8.69229e-62	10	VPS51
2.11255e-64	0.190318	0.354	0.178	4.64739e-60	10	PASK
5.08918e-64	0.169742	0.417	0.223	1.11957e-59	10	G3BP1
1.05097e-62	0.169532	0.441	0.242	2.31203e-58	10	PLSCR3
1.28622e-62	0.170394	0.468	0.264	2.82955e-58	10	CCT7
2.4826e-62	0.182858	0.564	0.341	5.46146e-58	10	TRADD
2.8246e-62	0.201787	0.836	0.631	6.21384e-58	10	EIF3E
2.55689e-59	0.185887	0.666	0.425	5.62489e-55	10	TMEM123
3.62703e-58	0.177691	0.515	0.308	7.9791e-54	10	SPTAN1
4.3812e-57	0.169508	0.506	0.302	9.6382e-53	10	ABHD14B
4.95137e-57	0.173798	0.54	0.332	1.08925e-52	10	RCAN3
1.20458e-56	0.1821	0.59	0.374	2.64996e-52	10	CDC25B
1.67461e-55	0.186664	0.557	0.35	3.68397e-51	10	GPR183
3.90291e-55	0.175809	0.551	0.344	8.586e-51	10	CD6
4.48503e-55	0.169661	0.407	0.228	9.86662e-51	10	PIM2
5.66086e-55	0.196199	0.661	0.453	1.24533e-50	10	CORO1B
9.87839e-54	0.186946	0.783	0.573	2.17315e-49	10	EIF3L
1.38354e-49	0.198888	0.649	0.444	3.04365e-45	10	SELL
4.48398e-47	0.171722	0.484	0.303	9.8643e-43	10	PTGER2
5.17198e-47	0.228402	0.496	0.318	1.13778e-42	10	KLRB1
7.88786e-67	0.199749	1	0.998	1.73525e-62	4	RPS5
4.48355e-64	0.163403	1	0.999	9.86337e-60	4	RPS6
7.44003e-63	0.177936	1	0.999	1.63673e-58	4	RPL5
9.27887e-56	0.231122	1	0.987	2.04126e-51	4	EEF1B2
6.69856e-53	0.200191	1	0.998	1.47362e-48	4	RPLP0
4.61691e-45	0.468391	0.853	0.529	1.01567e-40	4	EEF1G
1.96373e-44	0.397331	0.64	0.273	4.32001e-40	4	CISH
9.05059e-39	0.374054	0.907	0.528	1.99104e-34	4	NME2
2.81558e-37	0.341123	0.95	0.932	6.19399e-33	4	RPS26
5.85176e-36	0.212108	0.992	0.964	1.28733e-31	4	RPL4
4.44301e-35	0.334241	0.686	0.329	9.77418e-31	4	MAL
4.35607e-34	0.32241	0.942	0.831	9.58291e-30	4	RPL17
7.75731e-30	0.219475	0.988	0.946	1.70653e-25	4	RPL36A
3.54112e-27	0.297067	0.837	0.538	7.79011e-23	4	FLT3LG
4.26491e-25	0.183154	0.996	0.957	9.38238e-21	4	EEF2
1.09209e-23	0.167747	0.996	0.976	2.4025e-19	4	PABPC1
4.81284e-23	0.281588	0.872	0.566	1.05878e-18	4	SNHG8
9.97151e-23	0.189098	0.984	0.925	2.19363e-18	4	NPM1
2.14607e-21	0.262412	0.973	0.833	4.72114e-17	4	LTB
4.37002e-20	0.275893	0.876	0.587	9.6136e-16	4	NOSIP
1.13283e-17	0.24255	0.492	0.269	2.4921e-13	4	MYC
1.91147e-16	0.197218	0.969	0.859	4.20504e-12	4	LDHB
4.42508e-15	0.221719	0.547	0.319	9.73474e-11	4	PTGER2
6.57001e-14	0.197454	0.539	0.333	1.44534e-09	4	C1QBP
8.58339e-14	0.211104	0.876	0.606	1.88826e-09	4	ZFAS1
2.97408e-13	0.169458	0.391	0.208	6.54269e-09	4	EIF2A
3.54888e-13	0.178653	0.461	0.261	7.80719e-09	4	PLSCR3
7.07664e-13	0.206976	0.581	0.387	1.55679e-08	4	PIM1
1.67419e-12	0.199626	0.857	0.622	3.68305e-08	4	EIF3H
1.8989e-12	0.185939	0.531	0.336	4.17739e-08	4	DDT
4.22597e-12	0.186954	0.581	0.382	9.29671e-08	4	ALKBH7
6.53e-12	0.194818	0.888	0.638	1.43654e-07	4	SMDT1
6.76222e-12	0.187126	0.632	0.434	1.48762e-07	4	EIF3D
9.53056e-12	0.180136	0.678	0.448	2.09663e-07	4	MRPS21
1.45251e-11	0.178063	0.593	0.39	3.19537e-07	4	HSPB1
1.79576e-11	0.182057	0.519	0.337	3.95049e-07	4	PPA1
5.47834e-11	0.181123	0.585	0.389	1.20518e-06	4	EIF2S3
1.09528e-10	0.167341	0.655	0.442	2.4095e-06	4	PHB2
1.14638e-10	0.168843	0.519	0.329	2.52193e-06	4	FBL
1.246e-10	0.167069	0.5	0.301	2.74107e-06	4	CCR7
1.48353e-10	0.183439	0.822	0.592	3.26362e-06	4	EIF3L
1.58075e-10	0.189838	0.872	0.626	3.4775e-06	4	SERP1
2.56633e-10	0.178316	0.833	0.621	5.64566e-06	4	EIF4B
2.63926e-10	0.193197	0.624	0.442	5.80611e-06	4	AQP3
4.81136e-10	0.174279	0.709	0.51	1.05845e-05	4	ST13
7.16663e-10	0.178416	0.791	0.577	1.57659e-05	4	NSA2
8.22057e-10	0.167141	0.771	0.546	1.80844e-05	4	UXT
1.72462e-09	0.170607	0.442	0.286	3.79399e-05	4	LEF1
2.09364e-09	0.163276	0.597	0.415	4.6058e-05	4	RSL1D1
1.91921e-07	0.258214	0.333	0.226	0.00422208	4	RPS4Y1
0	0.720153	0.438	0.005	0	11	CD1C
0	0.67898	0.458	0.004	0	11	FCER1A
0	1.14048	0.91	0.03	0	11	FCER1G
0	0.793136	0.708	0.011	0	11	MEF2C
0	0.725347	0.507	0.015	0	11	CD14
0	0.818544	0.792	0.051	0	11	RNF130
0	1.04505	0.896	0.064	0	11	AIF1
0	1.36464	0.944	0.066	0	11	HLA-DQA1
0	0.6763	0.701	0.032	0	11	HLA-DMB
0	0.736859	0.639	0.032	0	11	CEBPD
0	0.932908	0.868	0.013	0	11	SPI1
0	0.925607	0.743	0.023	0	11	MS4A6A
0	0.991474	0.653	0.027	0	11	LYZ
0	0.81898	0.688	0.019	0	11	CXCL16
0	0.648188	0.556	0.003	0	11	CLEC10A
0	0.677032	0.646	0.018	0	11	CD68
0	0.696054	0.701	0.009	0	11	RAB31
0	1.52826	0.951	0.053	0	11	TYROBP
3.04385e-285	1.78293	0.986	0.11	6.69616e-281	11	CST3
1.5492e-272	1.04938	0.903	0.088	3.40809e-268	11	HLA-DMA
1.38709e-262	0.859228	0.528	0.027	3.05146e-258	11	HLA-DQA2
3.26454e-242	0.725824	0.549	0.031	7.18166e-238	11	FOS
4.84489e-240	0.804036	0.576	0.036	1.06583e-235	11	RHOB
6.92453e-238	0.941894	0.472	0.024	1.52333e-233	11	C1QB
9.7788e-237	1.2183	0.917	0.109	2.15124e-232	11	HLA-DQB1
1.66968e-227	0.859594	0.486	0.027	3.67312e-223	11	C1QA
3.00996e-208	1.78766	1	0.172	6.62161e-204	11	HLA-DRA
1.11588e-207	0.672959	0.354	0.015	2.45483e-203	11	APOE
5.47414e-207	0.715161	0.722	0.068	1.20426e-202	11	LST1
2.36882e-200	0.890817	0.472	0.029	5.21118e-196	11	C1QC
1.90095e-199	0.656851	0.736	0.072	4.18191e-195	11	FCGRT
1.10228e-188	0.587879	0.583	0.047	2.42491e-184	11	CTSZ
7.5854e-181	1.36655	0.896	0.143	1.66871e-176	11	HLA-DRB5
9.70069e-178	0.718654	0.743	0.085	2.13406e-173	11	GRN
2.89402e-174	0.626111	0.681	0.07	6.36655e-170	11	CTSH
3.05454e-155	1.50866	1	0.25	6.71969e-151	11	HLA-DRB1
7.76868e-139	1.56924	1	0.306	1.70903e-134	11	HLA-DPA1
7.42488e-135	1.57219	1	0.317	1.6334e-130	11	HLA-DPB1
2.0001e-103	0.626933	0.688	0.119	4.40002e-99	11	TYMP
1.25616e-98	1.3768	1	0.697	2.76342e-94	11	CD74
3.43e-91	0.742496	0.819	0.214	7.54565e-87	11	NPC2
1.43494e-81	0.598938	0.993	0.994	3.15672e-77	11	FTH1
3.33272e-80	0.742979	0.764	0.206	7.33166e-76	11	YWHAH
1.92616e-62	0.619145	0.757	0.236	4.23737e-58	11	CTSB
1.64581e-59	0.588723	0.965	0.706	3.62061e-55	11	GABARAP
1.8027e-50	0.769658	0.833	0.392	3.96576e-46	11	SAT1
1.32798e-45	0.612583	0.715	0.279	2.92143e-41	11	HERPUD1
4.55671e-45	0.599953	0.667	0.236	1.00243e-40	11	PSAP
5.74984e-42	0.671287	0.812	0.434	1.26491e-37	11	TUBA1B
4.46923e-39	0.603307	0.889	0.502	9.83187e-35	11	SRGN
