## Supplemental Table 8 for "Antigen specificity of clonally-enriched CD8+ T cells in multiple sclerosis"

### Sheet: Supplemental Table 8 - gliph_cl
CDR3AA	CDR3AAalpha	clonotypecellcountimm	clonotypeCSFcellcountimm	clonotypeCSFfreq	clustercriteria	Diagnosis	gliphfinalscore	gliphgroup	gliphhlascore	gliphmotiftype	gliphstatus	label	loc	MERGEDclonotypeIDimm	name	PaperIDDiagnosisloc	PatientID	selected	shared name	simpleannot
CASSFQYTYEQYF	CAGAGETSGSRLTF	1	1	0.154083	TRAV27_TRAJ58_CAGAGETSGSRLTF:TRBV12-4_TRBJ2-7_CASSFQYTYEQYF	RRMS	1.5e-08	7947	1	global-SFQYTYE	1	43	CSF	46960_24590	46960_24590	6_RRMS_CSF	87917a	FALSE	46960_24590	CD4 T cells
CASSQEEMGGVWGANVLTF	CALPYYGGSQGNLIF	1	1	0.070922	TRAV9-2_TRAJ42_CALPYYGGSQGNLIF:TRBV4-2_TRBJ2-6_CASSQEEMGGVWGANVLTF	RRMS	9.5e-10	5174	1	global-SQEEMGGVWGANV	1	42	CSF	90128_21770	90128_21770	10_RRMS_CSF	92418a	FALSE	90128_21770	CD8 T cells
CASSLGQGYEQYF	CAEIVNRDDKIIF	1	1	0.162866	TRAV13-2_TRAJ30_CAEIVNRDDKIIF:TRBV27_TRBJ2-7_CASSLGQGYEQYF	RRMS	1.3e-11	221	0.088	global-SLGQ%YE	1	41	CSF	2404_12098_1	2404_12098_1	7_RRMS_CSF	90118a	FALSE	2404_12098_1	CD8 T cells
CASSQDRGVQPQHF	CAVSDRGRGSTLGRLYF	1	1	0.10846	TRAV8-4_TRAJ18_CAVSDRGRGSTLGRLYF:TRBV4-1_TRBJ1-5_CASSQDRGVQPQHF	Neurosarcoidosis	1.9e-09	9235	1	global-SQDRGVQP	1	40	CSF	76281_56089	76281_56089	4_Neurosarcoidosis_CSF	89018a	FALSE	76281_56089	CD8 T cells
CASSPPTSGLNEQFF	CAVTGTSGGSYIPTF	1	1	0.0273299	TRAV1-2_TRAJ6_CAVTGTSGGSYIPTF:TRBV6-2_TRBJ2-1_CASSPPTSGLNEQFF	CIS	9.5e-10	9875	1	global-SPPTSGLNE	1	39	CSF	4337_33176	4337_33176	31_CIS_CSF	99119a	FALSE	4337_33176	CD8 T cells
CASSLSQNTGELFF	CAASDSGSNYGGSQGNLIF	1	1	0.0637755	TRAV29/DV5_TRAJ42_CAASDSGSNYGGSQGNLIF:TRBV5-1_TRBJ2-2_CASSLSQNTGELFF	RRMS	7.6e-11	287	0.16	global-SLS%NTGE	1	38	CSF	49920_69841	49920_69841	28_RRMS_CSF	90218a	FALSE	49920_69841	CD4 T cells
CASSQEEMGGVWGANVLTF	LLGWGKAAGNKLTF	1	1	0.070922	TRAV23/DV6_TRAJ17_LLGWGKAAGNKLTF:TRBV4-2_TRBJ2-6_CASSQEEMGGVWGANVLTF	RRMS	9.5e-10	5174	1	global-SQEEMGGVWGANV	1	37	CSF	90128_20670	90128_20670	10_RRMS_CSF	92418a	FALSE	90128_20670	CD8 T cells
CASSQMGQGISGNTIYF	CILRNTGNQFYF	1	1	0.176678	TRAV26-2_TRAJ49_CILRNTGNQFYF:TRBV3-1_TRBJ1-3_CASSQMGQGISGNTIYF	RRMS	9.5e-07	6406	1	global-SQMGQGISGNT	1	36	CSF	85084_20307	85084_20307	29_RRMS_CSF	91518a	FALSE	85084_20307	CD8 T cells
CASSQVGGNEKLFF	CAENWQSDGQKLLF	1	1	0.110375	TRAV13-2_TRAJ16_CAENWQSDGQKLLF:TRBV3-1_TRBJ1-4_CASSQVGGNEKLFF	HC	1e-12	244	0.018	global-S%VGGNEK	1	35	CSF	38849_6940	38849_6940	32_HC_CSF	95019a	FALSE	38849_6940	CD4 T cells
CASSSTRTDIRYGYTF	CAVSVRNNDMRF	2	1	0.10846	TRAV8-6_TRAJ43_CAVSVRNNDMRF:TRBV28_TRBJ1-2_CASSSTRTDIRYGYTF	Neurosarcoidosis	4.8e-09	10923	1	global-SSTRTDIRYG	1	34	CSF	70814_45558	70814_45558	4_Neurosarcoidosis_CSF	89018a	FALSE	70814_45558	CD8 T cells
CASSLGHAYEQYF	CALSDATGFQKLVF	1	1	0.10846	TRAV9-2_TRAJ8_CALSDATGFQKLVF:TRBV6-5_TRBJ2-7_CASSLGHAYEQYF	Neurosarcoidosis	8.5e-13	444	0.0058	global-SLG%AYE	1	33	CSF	2289_56951	2289_56951	4_Neurosarcoidosis_CSF	89018a	FALSE	2289_56951	CD4 T cells
CASSSNAGAVGYTF	CAMIPDEDTGRRALTF	1	1	0.110375	TRAV14/DV4_TRAJ5_CAMIPDEDTGRRALTF:TRBV7-9_TRBJ1-2_CASSSNAGAVGYTF	HC	2.9e-09	8295	1	global-SSNAGAVG	1	32	CSF	45758_7063	45758_7063	32_HC_CSF	95019a	FALSE	45758_7063	CD8 T cells
CASSLSRNTGELFF	CAVQARGSNYKLTF	4	4	0.828157	TRAV20_TRAJ53_CAVQARGSNYKLTF:TRBV5-1_TRBJ2-2_CASSLSRNTGELFF	RRMS	7.6e-11	287	0.16	global-SLS%NTGE	1	31	CSF	49874_8403	49874_8403	27_RRMS_CSF	88818a	FALSE	49874_8403	CD4 T cells
CASSQGVSGAAPYGYTF	CLVGATGNQFYF	6	6	1.24224	TRAV4_TRAJ49_CLVGATGNQFYF:TRBV4-3_TRBJ1-2_CASSQGVSGAAPYGYTF	RRMS	1.6e-08	3143	1	global-SQGVSGAAPYG	1	30	CSF	94669_8198	94669_8198	27_RRMS_CSF	88818a	FALSE	94669_8198	CD8 T cells
CASSQEEMGGVWGANVLTF	CAVEVLGARQLTF	1	1	0.070922	TRAV12-2_TRAJ22_CAVEVLGARQLTF:TRBV4-2_TRBJ2-6_CASSQEEMGGVWGANVLTF	RRMS	9.5e-10	5174	1	global-SQEEMGGVWGANV	1	29	CSF	90128_21742	90128_21742	10_RRMS_CSF	92418a	FALSE	90128_21742	CD8 T cells
CASTSGREDQPQHF	CAVIPFPPRSGGYNKLIF	1	1	0.154083	TRAV12-2_TRAJ4_CAVIPFPPRSGGYNKLIF:TRBV6-5_TRBJ1-5_CASTSGREDQPQHF	RRMS	3.7e-08	1933	1	global-TSGREDQP	1	28	CSF	62982_24580	62982_24580	6_RRMS_CSF	87917a	FALSE	62982_24580	CD8 T cells
CASSQGVSGAAPYGYTF	CALFDGSSNTGKLIF	1	1	0.207039	TRAV16_TRAJ37_CALFDGSSNTGKLIF:TRBV4-3_TRBJ1-2_CASSQGVSGAAPYGYTF	RRMS	1.6e-08	3143	1	global-SQGVSGAAPYG	1	27	CSF	94669_8712	94669_8712	27_RRMS_CSF	88818a	FALSE	94669_8712	CD4 T cells
CASSEGFEETQYF	CAVRDTQGEIIF	1	1	0.176678	TRAV1-1_TRAJ30_CAVRDTQGEIIF:TRBV10-1_TRBJ2-5_CASSEGFEETQYF	RRMS	1.1e-07	1089	1	global-SEGFEET	1	26	CSF	96053_19629	96053_19629	29_RRMS_CSF	91518a	FALSE	96053_19629	CD4 T cells
CASTPQGVNTGELFF	CATDDNTDKLIF	36	9	1.33136	TRAV17_TRAJ34_CATDDNTDKLIF:TRBV28_TRBJ2-2_CASTPQGVNTGELFF	RRMS	1.9e-09	1710	1	global-TPQGVNTGE	1	25	CSF	52456_21988	52456_21988	25_RRMS_CSF	88618a	FALSE	52456_21988	CD8 T cells
CASSYFGGSDETQYF	CVVNGRGSTLGRLYF	5	5	0.770416	TRAV12-1_TRAJ18_CVVNGRGSTLGRLYF:TRBV6-6_TRBJ2-5_CASSYFGGSDETQYF	RRMS	9.5e-09	1343	1	global-SYFGGSDET	1	24	CSF	82195_24351	82195_24351	6_RRMS_CSF	87917a	FALSE	82195_24351	CD4 T cells
CASTPQGVNTGELFF	CAVRRNQAGTALIF	19	7	1.0355	TRAV8-6_TRAJ15_CAVRRNQAGTALIF:TRBV28_TRBJ2-2_CASTPQGVNTGELFF	RRMS	1.9e-09	1710	1	global-TPQGVNTGE	1	23	CSF	52456_22171	52456_22171	25_RRMS_CSF	88618a	FALSE	52456_22171	CD8 T cells
CASSQEEMGGVWGANVLTF	CALRDGSGSARQLTF	1	1	0.070922	TRAV9-2_TRAJ22_CALRDGSGSARQLTF:TRBV4-2_TRBJ2-6_CASSQEEMGGVWGANVLTF	RRMS	9.5e-10	5174	1	global-SQEEMGGVWGANV	1	22	CSF	90128_21831	90128_21831	10_RRMS_CSF	92418a	FALSE	90128_21831	CD8 T cells
CASSSNAGAVGYTF	CIVRVSYNTNAGKSTF	11	10	1.10375	TRAV26-1_TRAJ27_CIVRVSYNTNAGKSTF:TRBV7-9_TRBJ1-2_CASSSNAGAVGYTF	HC	2.9e-09	8295	1	global-SSNAGAVG	1	21	CSF	45758_6558	45758_6558	32_HC_CSF	95019a	FALSE	45758_6558	CD4 T cells
CATGTGDSNQPQHF	CAVRGSGGSYIPTF	8	5	0.35461	TRAV1-2_TRAJ6_CAVRGSGGSYIPTF:TRBV10-3_TRBJ1-5_CATGTGDSNQPQHF	RRMS	1.2e-11	241	0.0058	global-%TGDSNQP	1	20	CSF	53778_13077	53778_13077	10_RRMS_CSF	92418a	FALSE	53778_13077	CD8 T cells
CASSQMGQGISGNTIYF	CILRDVNTNAGKSTF	18	5	0.883392	TRAV26-2_TRAJ27_CILRDVNTNAGKSTF:TRBV3-1_TRBJ1-3_CASSQMGQGISGNTIYF	RRMS	9.5e-07	6406	1	global-SQMGQGISGNT	1	19	CSF	85084_19243	85084_19243	29_RRMS_CSF	91518a	FALSE	85084_19243	CD8 T cells
CASTSGREDQPQHF	CVVIPRTGNQFYF	5	5	0.770416	TRAV8-2_TRAJ49_CVVIPRTGNQFYF:TRBV6-5_TRBJ1-5_CASTSGREDQPQHF	RRMS	3.7e-08	1933	1	global-TSGREDQP	1	18	CSF	62982_24328	62982_24328	6_RRMS_CSF	87917a	FALSE	62982_24328	CD8 T cells
CASSLSRGETQYF	WRGGSGTYKYIF	6	4	0.441501	TRAV8-3_TRAJ40_WRGGSGTYKYIF:TRBV9_TRBJ2-5_CASSLSRGETQYF	HC	9.5e-10	3589	1	global-SLSRGET	1	17	CSF	80467_6952	80467_6952	32_HC_CSF	95019a	FALSE	80467_6952	CD4 T cells
CASSLGQAYEQYF	CAGALSNYQLIW	11	11	0.759144	TRAV27_TRAJ33_CAGALSNYQLIW:TRBV7-8_TRBJ2-7_CASSLGQAYEQYF	RRMS	8.5e-13:1.3e-11	221:444	0.0058:0.088	global-SLG%AYE:global-SLGQ%YE	1	16	CSF	86333_17042	86333_17042	8_RRMS_CSF	92518a	FALSE	86333_17042	CD8 T cells
CASSHVGGNEKLFF	CALSLSAGRRALTF	21	12	2.7088	TRAV9-2_TRAJ5_CALSLSAGRRALTF:TRBV3-1_TRBJ1-4_CASSHVGGNEKLFF	CIS	1e-12	244	0.018	global-S%VGGNEK	1	15	CSF	38867_52065	38867_52065	22_CIS_CSF	91618a	FALSE	38867_52065	CD4 T cells
CASSSTRTDIRYGYTF	CAVQADDYKLSF	13	8	0.867679	TRAV20_TRAJ20_CAVQADDYKLSF:TRBV28_TRBJ1-2_CASSSTRTDIRYGYTF	Neurosarcoidosis	4.8e-09	10923	1	global-SSTRTDIRYG	1	14	CSF	70814_28294	70814_28294	4_Neurosarcoidosis_CSF	89018a	FALSE	70814_28294	CD8 T cells
CASSEGFEETQYF	CAASHLSLNYGQNFVF	7	5	0.883392	TRAV13-1_TRAJ26_CAASHLSLNYGQNFVF:TRBV10-1_TRBJ2-5_CASSEGFEETQYF	RRMS	1.1e-07	1089	1	global-SEGFEET	1	13	CSF	96053_19089	96053_19089	29_RRMS_CSF	91518a	FALSE	96053_19089	CD8 T cells & CD4 T cells
CASSLTSGETDTQYF	CAVKGYSSASKIIF	1	1	0.154083	TRAV1-1_TRAJ3_CAVKGYSSASKIIF:TRBV7-2_TRBJ2-3_CASSLTSGETDTQYF	RRMS	4e-08	1789	1	global-SLTSGETDT	1	12	CSF	6207_24704	6207_24704	6_RRMS_CSF	87917a	FALSE	6207_24704	CD8 T cells
CASSLGQAYEQYF	CILPLAGGTSYGKLTF	16	12	0.828157	TRAV26-2_TRAJ52_CILPLAGGTSYGKLTF:TRBV7-8_TRBJ2-7_CASSLGQAYEQYF	RRMS	8.5e-13:1.3e-11	221:444	0.0058:0.088	global-SLG%AYE:global-SLGQ%YE	1	11	CSF	86333_1456	86333_1456	8_RRMS_CSF	92518a	FALSE	86333_1456	CD8 T cells
CASSYFGGSDETQYF	CAVSPLNTDKLIF	2	2	0.308166	TRAV8-6_TRAJ34_CAVSPLNTDKLIF:TRBV6-6_TRBJ2-5_CASSYFGGSDETQYF	RRMS	9.5e-09	1343	1	global-SYFGGSDET	1	10	CSF	82195_24614	82195_24614	6_RRMS_CSF	87917a	FALSE	82195_24614	CD4 T cells
CASATGDSNQPQHF	CAVRSSGGSYIPTF	17	11	1.69492	TRAV1-2_TRAJ6_CAVRSSGGSYIPTF:TRBV3-1_TRBJ1-5_CASATGDSNQPQHF	RRMS	1.2e-11	241	0.0058	global-%TGDSNQP	1	9	CSF	69317_24418	69317_24418	6_RRMS_CSF	87917a	FALSE	69317_24418	CD8 T cells
CASSLTSGETDTQYF	CAVGSYNQGGKLIF	13	10	1.54083	TRAV1-1_TRAJ23_CAVGSYNQGGKLIF:TRBV7-3_TRBJ2-3_CASSLTSGETDTQYF	RRMS	4e-08	1789	1	global-SLTSGETDT	1	8	CSF	35030_24347	35030_24347	6_RRMS_CSF	87917a	FALSE	35030_24347	CD8 T cells
CASSLGQAYEQYF	CAVRDYGGATNKLIF	1	1	0.0690131	TRAV3_TRAJ32_CAVRDYGGATNKLIF:TRBV7-8_TRBJ2-7_CASSLGQAYEQYF	RRMS	8.5e-13:1.3e-11	221:444	0.0058:0.088	global-SLG%AYE:global-SLGQ%YE	1	7	CSF	86333_18519	86333_18519	8_RRMS_CSF	92518a	FALSE	86333_18519	CD8 T cells
CSARGGGDSNQPQHF	CIAHPSPGAGSYQLTF	14	7	0.772627	TRAV26-1_TRAJ28_CIAHPSPGAGSYQLTF:TRBV20-1_TRBJ1-5_CSARGGGDSNQPQHF	HC	9.5e-10	5002	1	global-RGGGDSNQP	1	6	CSF	48616_6576	48616_6576	32_HC_CSF	95019a	FALSE	48616_6576	CD4 T cells & CD8 T cells
CASSFQYTYEQYF	CAVSDGGNTPLVF	11	7	1.07858	TRAV8-4_TRAJ29_CAVSDGGNTPLVF:TRBV12-4_TRBJ2-7_CASSFQYTYEQYF	RRMS	1.5e-08	7947	1	global-SFQYTYE	1	5	CSF	46960_24368	46960_24368	6_RRMS_CSF	87917a	FALSE	46960_24368	CD4 T cells
CSARGGGDSNQPQHF	CAANNAGNMLTF	11	8	0.883002	TRAV8-1_TRAJ39_CAANNAGNMLTF:TRBV20-1_TRBJ1-5_CSARGGGDSNQPQHF	HC	9.5e-10	5002	1	global-RGGGDSNQP	1	4	CSF	48616_6574	48616_6574	32_HC_CSF	95019a	FALSE	48616_6574	CD4 T cells & CD8 T cells
CASSLSRGETQYF	CVVHSSGGYNKLIF	20	15	1.65563	TRAV10_TRAJ4_CVVHSSGGYNKLIF:TRBV9_TRBJ2-5_CASSLSRGETQYF	HC	9.5e-10	3589	1	global-SLSRGET	1	3	CSF	80467_6529	80467_6529	32_HC_CSF	95019a	FALSE	80467_6529	CD4 T cells
CASSQEEMGGVWGANVLTF	CAFGVPNSKLTF	50	37	2.62411	TRAV38-1_TRAJ56_CAFGVPNSKLTF:TRBV4-2_TRBJ2-6_CASSQEEMGGVWGANVLTF	RRMS	9.5e-10	5174	1	global-SQEEMGGVWGANV	1	2	CSF	90128_11307	90128_11307	10_RRMS_CSF	92418a	FALSE	90128_11307	CD8 T cells & CD4 T cells
CASSPPTSGLNEQFF	CAVRGDYKLSF	68	47	1.2845	TRAV8-4_TRAJ20_CAVRGDYKLSF:TRBV6-2_TRBJ2-1_CASSPPTSGLNEQFF	CIS	9.5e-10	9875	1	global-SPPTSGLNE	1	1	CSF	4337_1845	4337_1845	31_CIS_CSF	99119a	FALSE	4337_1845	CD8 T cells
CASSQDRGVQPQHF	CAMNPNQGGKLIF	13	12	1.30152	TRAV12-3_TRAJ23_CAMNPNQGGKLIF:TRBV4-1_TRBJ1-5_CASSQDRGVQPQHF	Neurosarcoidosis	1.9e-09	9235	1	global-SQDRGVQP	1	0	CSF	76281_29429	76281_29429	4_Neurosarcoidosis_CSF	89018a	FALSE	76281_29429	CD8 T cells
