## Supplemental Table 9 for "Antigen specificity of clonally-enriched CD8+ T cells in multiple sclerosis"

### Sheet: Sheet1
Peptide sequence	Species	Protein	HLA restriction	TCR clonotype tested
GYEIMLLDY	N/A	Mimotope	HLA-A*01:01	86333_1456
GYDVKELSY	N/A	Mimotope	HLA-A*01:01	86333_1456
RLVWDLETL	Chloroflexi bacterium	MmgE/PrpD family protein	HLA-A*02:01	82195_24351
RLVWDLETH	Homo sapiens	DNA polymerase III subunit alpha	HLA-A*02:01	82195_24351
RLVWDIVIL	Homo sapiens	immunoglobulin heavy chain V region	HLA-A*02:01	82195_24351
LLVWDLETL	Criblamydia sequanensis	F-box/WD repeat-containing protein	HLA-A*02:01	82195_24351
ALVWDLETL	Deltaproteobacteria bacterium	glutaminyl-peptide cyclotransferase	HLA-A*02:01	82195_24351
DLVWDLETL	Desulfopila sp. IMCC35006	antA/AntB antirepressor family protein	HLA-A*02:01	82195_24351
GLVWDLETL	Cognatishimia sp. F0-27; other bacteria	c-type cytochrome	HLA-A*02:01	82195_24351
YLVWDLETL	Mesorhizobium sp	TetR/AcrR family transcriptional regulator	HLA-A*02:01	82195_24351
RVVWDLETL	various bacteria	precorrin-2 C(20)-methyltransferase	HLA-A*02:01	82195_24351
EVLWELETL	Homo sapiens	senataxin	HLA-A*02:01	82195_24351
ARVWDMETV	Homo sapiens	immunoglobulin heavy chain	HLA-A*02:01	82195_24351
RLVWRLEGL	Human papilloma virus	L1	HLA-A*02:01	82195_24351
RLIADLERL	Epstein Barr virus	BPLF1	HLA-A*02:01	82195_24351
RLLWDWEFV	N/A	Mimotope	HLA-A*02:01	82195_24351
YNLWDWEFV	Clostridiales bacterium	zinc ribbon domain-containing protein	HLA-A*02:01	82195_24351
GLVWAWEFV	Homo sapiens	isobutyryl-CoA dehydrogenase	HLA-A*02:01	82195_24351
RLPPCDEFV	Homo sapiens	leucine zipper like post translational regulator 1	HLA-A*02:01	82195_24351
RLIRDGEKV	Homo sapiens	Phospholipase A-2-activating protein	HLA-A*02:01	82195_24351
RLGFDENFV	Homo sapiens	DNA Polymerase Iota	HLA-A*02:01	82195_24351
RLLADARTV	Homo sapiens	ATP Binding Cassette Subfamily A Member 7	HLA-A*02:01	82195_24351
YLLSDSLFV	Homo sapiens	Autocrine Motility Factor Receptor	HLA-A*02:01	82195_24351
RLLGRHEQV	Homo sapiens	SPC24 Component Of NDC80 Kinetochore Complex	HLA-A*02:01	82195_24351
RLLRDWNDV	Homo sapiens	X-Ray Repair Cross Complementing 4	HLA-A*02:01	82195_24351
RLLWDLEQQ	Homo sapiens	Ras-interacting protein 1	HLA-A*02:01	82195_24351
LLLWDLENV	Homo sapiens	T-Complex 11 Family, X-Linked 2	HLA-A*02:01	82195_24351
RIIWDLESR	Homo sapiens	Cilia- and flagella-associated protein 70 isoform X1	HLA-A*02:01	82195_24351
RLLDDLVIV	Variola virus	OPG125	HLA-A*02:01	82195_24351
RLLGHWEEA	Homo sapiens	ST13, Hsp70 Interacting Protein Pseudogene 4	HLA-A*02:01	82195_24351
RLVWDLEIL	N/A	Mimotope	HLA-A*02:01	82195_24351
QLLWDLELL	Homo sapiens	kielin cysteine rich BMP regulator	HLA-A*02:01	82195_24351
RLVIELEEL	Homo sapiens	Cms1 Ribosomal Small Subunit Homolog	HLA-A*02:01	82195_24351
RLIWDLAFL	Homo sapiens	Tazarotene-induced gene-1	HLA-A*02:01	82195_24351
RLLLDHEAL	Homo sapiens	HECT, UBA And WWE Domain Containing E3 Ubiquitin Protein Ligase 1	HLA-A*02:01	82195_24351
SLLYDLENL	Homo sapiens	Actin Related Protein 2/3 Complex Subunit 2	HLA-A*02:01	82195_24351
RLVLDSVKL	Homo sapiens	Tubulin Folding Cofactor A	HLA-A*02:01	82195_24351
RLGEDWYFL	Homo sapiens	Chloride Voltage-Gated Channel Ka	HLA-A*02:01	82195_24351
RLVWDLEQQ	Homo sapiens	Ras-interacting protein 1* (variant)	HLA-A*02:01	82195_24351
RLLQDKEGL	Homo sapiens	Basic Leucine Zipper Nuclear Factor 1	HLA-A*02:01	82195_24351
KLSWDLIYL	Homo sapiens	Cerebral Endothelial Cell Adhesion Molecule	HLA-A*02:01	82195_24351
CSERNPWTFY	N/A	Mimotope	HLA-A*01:01	54189_65570
KSERNPWTFI	Oscillatoriaceae cyanobacterium	MFS transporter	HLA-A*01:01	54189_65570
SSERNPWTIY	Bacteroidales bacterium	PKD domain-containing protein	HLA-A*01:01	54189_65570
KSERNWPWTFY	Zygotorulaspora mrakii	uncharacterized protein HG535_0A07790	HLA-A*01:01	54189_65570
CAERNRWTFF	Fusarium albosuccineum	cyclase	HLA-A*01:01	54189_65570
SNERNPWTIY	Bacteroidaceae (multiple species)	AraC family transcriptional regulator	HLA-A*01:01	54189_65570
IIERNQWTFY	Vibrio virus vB	DNA binding protein	HLA-A*01:01	54189_65570
KHDRDPWTFG	Homo sapiens	anti-SARS-CoV-2 immunoglobulin light chain variable region	HLA-A*01:01	54189_65570
KSKINVNEIFY	Homo sapiens	RAP1B/RAP1A, Member Of RAS Oncogene Family	HLA-A*01:01	54189_65570
ESEERPPTPY	Epstein Barr virus	LMP2	HLA-A*01:01	54189_65570
KSDRIEPLTFY	Homo sapiens	Ectonucleotide Pyrophosphatase/Phosphodiesterase 1	HLA-A*01:01	54189_65570
ASELGPTTPY	Homo sapiens	SH3 Domain Containing GRB2 Like, Endophilin B2	HLA-A*01:01	54189_65570
KSSHNSSRTFY	Homo sapiens	Kinesin Family Member 1B	HLA-A*01:01	54189_65570
MEEDNWRWHFY	Homo sapiens	Succinate Dehydrogenase Complex Flavoprotein Subunit A	HLA-A*01:01	54189_65570
ATDVGWWWY	N/A	Mimotope	HLA-A*01:01	54189_65570
ATEIGWWWY	Actinomadura chibensis	NADH dehydrogenase	HLA-A*01:01	54189_65570
LFDVGWWWY	Halopolyspora algeriensis	STAS domain-containing protein	HLA-A*01:01	54189_65570
ATDAGWWWG	Streptomyces sp.	non-ribosomal peptide synthetase	HLA-A*01:01	54189_65570
ANDVGWWWD	Planctomycetaceae bacterium	peptidase M19	HLA-A*01:01	54189_65570
AKDAGWWWY	Cytophagales bacterium; other bacteria	hypothetical protein	HLA-A*01:01	54189_65570
YTEVSWWWY	Candolleomyces aberdarensis	hypothetical protein EST38_g8872	HLA-A*01:01	54189_65570
LVDYAKPPR	N/A	Mimotope	HLA-A*31:01	57583_1691
VVDYAKPPR	Kosmotoga arenicorallina	polysaccharide biosynthesis tyrosine autokinase	HLA-A*31:01	57583_1691
LVDYAKPPA	Sulfuricella denitrificans	ATP-binding protein	HLA-A*31:01	57583_1691
LVDYAKPPG	Caulobacter hibisci	pyridoxamine 5'-phosphate oxidase family protein	HLA-A*31:01	57583_1691
LLDYAKPPR	Gallaecimonas mangrovi	RES family NAD+ phosphorylase	HLA-A*31:01	57583_1691
LVDYANPPN	Homo sapiens	immunoglobulin heavy chain junction region	HLA-A*31:01	57583_1691
LVDYVRPPF	Homo sapiens	immunoglobulin heavy chain junction region	HLA-A*31:01	57583_1691
AVDYSTPPR	Homo sapiens	cadherin EGF LAG seven-pass G-type receptor 1	HLA-A*31:01	57583_1691
RVIWEPEFR	N/A	Mimotope	HLA-A*31:01	57583_1691
IVIWEPEFR	Actinomycetia bacterium	hypothetical protein	HLA-A*31:01	57583_1691
RVIWKPEFR	Agaricus bisporus var. burnettii	hypothetical protein Agabi119p4_9232	HLA-A*31:01	57583_1691
RVIWEPEFT	Actinomycetales bacterium	acetoin utilization protein AcuC	HLA-A*31:01	57583_1691
RVAWEPEFF	Homo sapiens	immunoglobulin heavy chain junction region	HLA-A*31:01	57583_1691
RAIWPPEFG	Homo sapiens	anti-vaccinia virus immunoglobulin light chain variable region	HLA-A*31:01	57583_1691
KVMWEPWFK	N/A	Mimotope	HLA-A*31:01	57583_1691
CLMWEPWFK	Papaver somniferum	wall-associated receptor kinase-like 22	HLA-A*31:01	57583_1691
GAMWEPWFK	Candidatus Omnitrophica bacterium	tryptophan synthase subunit alpha	HLA-A*31:01	57583_1691
KVSWEPWFK	Acidobacteria bacterium	ATP-dependent DNA helicase	HLA-A*31:01	57583_1691
PVMWAPWFK	Stenotrophomonas maltophilia	LPS-assembly protein LptD	HLA-A*31:01	57583_1691
IVMWEAWFK	Serratia fonticola	IS4 family transposase	HLA-A*31:01	57583_1691
HLLWEPWFD	Homo sapiens	immunoglobulin heavy chain junction region	HLA-A*31:01	57583_1691
KAMWEAWGN	Homo sapiens	Selenocysteine lyase	HLA-A*31:01	57583_1691
YVFWDPWFD	Homo sapiens	immunoglobulin heavy chain junction region	HLA-A*31:01	57583_1691
GVLWSPWFD	Homo sapiens	immunoglobulin heavy chain junction region	HLA-A*31:01	57583_1691
IGKWEPWIK	Homo sapiens	dynein, axonemal, heavy polypeptide 7, isoform CRA_b	HLA-A*31:01	57583_1691
