## Supplemental Table 10 for "Antigen specificity of clonally-enriched CD8+ T cells in multiple sclerosis"

### Sheet: Sheet1
Peptide sequence	Virus	Virus protein	Amino acids	HLA restriction
CTELKLSDY	Influenza A	NP	50-58	HLA-A*01:01
VTEHDTLLY	CMV	pp50	245-253	HLA-A*01:01
YSEHPTFTSQY	CMV	pp65	363-373	HLA-A*01:01
GLCTLVAML	EBV	BMLF1	280-288	HLA-A*02:01
CLGGLLTMV	EBV	LMP2A	426-434	HLA-A*02:01
FLYALALLL	EBV	LMP2A	356-364	HLA-A*02:01
LLDFVRFMGV	EBV	EBNA3B	284-293	HLA-A*02:01
YLLEMLWRL	EBV	LMP1	125-133	HLA-A*02:01
YVLDHLIVV	EBV	BRLF1	109-117	HLA-A*02:01
GILGFVFTL	Influenza A	M1	58-66	HLA-A*02:01
CVNGSCFTV	Influenza A	NA	231-239	HLA-A*02:01
MLNIPSINV	CMV	pp65	120-128	HLA-A*02:01
NLVPMVATV	CMV	pp65	495-503	HLA-A*02:01
VLEETSVML	CMV	IE1	316-324	HLA-A*02:01
YILEETSVM	CMV	IE1	315-323	HLA-A*02:01
SVRDRLARL	EBV	EBNA3A	596-604	HLA-A*02:01
SMYRVFEVGV	Measles	H250	250-259	HLA-A*02:01
LLWTLVVLL	EBV	LMP2	329-337	HLA-A*02:01
LLWSYAMGV	Measles	NP	331-339	HLA-A*02:01
FLDKGTYTL	EBV	BALF4	276-284	HLA-A*02:01
VLAELVKQI	CMV	IE1	276-284	HLA-A*02:01
SLFNTVATLY	HIV	Gag	81-89	HLA-A*02:01
LLFGYPVYV	HTLV-1	Tax	11-19	HLA-A*02:01
FLLTKILTI	HBV	HBV Env	183-191	HLA-A*02:01
GLSRYVARL	HBV	HBV Pol	455-463	HLA-A*02:01
FLPSDFFPSV	HBV	HBV Core	18-27	HLA-A*02:01
ILIEGIFFV	VZV	RNR	156-164	HLA-A*02:01
ILIEGIFFA	HSV-1	RNR	184-192	HLA-A*02:01
ILIEGVFFA	HSV-2	RNR	181-189	HLA-A*02:01
LLIEGIFFI	EBV	BaRF1	151-159	HLA-A*02:01
DTPLIPLTIF	EBV	EBNA2	42-51	HLA-A*02:01
SLREWLLRI	EBV	EBNA-LP	284-292	HLA-A*02:01
ALLVLYSFAL	EBV	LMP1	51-59	HLA-A*02:01
YLQQNWWTL	EBV	LMP1	159-167	HLA-A*02:01
TLLVDLLWL	EBV	LMP1	166-174	HLA-A*02:01
TVCGGIMFL	EBV	LMP2	243-251	HLA-A*02:01
LIVDAVLQL	EBV	LMP2	257-265	HLA-A*02:01
QLSPLLGAV	EBV	LMP2	264-272	HLA-A*02:01
GLGTLGAAI	EBV	LMP2	293-301	HLA-A*02:01
CPLSKILL	EBV	LMP2	345-352	HLA-A*02:01
LLSAWILTA	EBV	LMP2	447-455	HLA-A*02:01
RFIAQLLLL	EBV	BARF1	2-100	HLA-A*02:01
FLGERVTLT	EBV	BARF1	22-31	HLA-A*02:01
TLTSYWRRV	EBV	BARF1	29-37	HLA-A*02:01
KLGPGEEQV	EBV	BARF1	49-57	HLA-A*02:01
TLDYKPLSV	EBV	BMRF1	208-216	HLA-A*02:01
VLFGLLCLL	EBV	BNLF2a	50-58	HLA-A*02:01
ILIYNGWYA	EBV	BALF4	106-114	HLA-A*02:01
VLQWASLAV	EBV	BLLF1	812-820	HLA-A*02:01
WQWEHIPPA	EBV	BNRF1	1281-1289	HLA-A*02:01
TLFIGSHVV	EBV	BXLF2	420-428	HLA-A*02:01
SLVIVTTFV	EBV	BXLF2	225-233	HLA-A*02:01
LMIIPLINV	EBV	BXLF2	542-550	HLA-A*02:01
LLWAARPRL	EBV	BARF0	356-364	HLA-A*02:01
TLFVSSQYL	EBV	BPLF1	2442-2450	HLA-A*02:01
KLVETPLKS	EBV	BGLF3	38-46	HLA-A*03:01
KLTEEVENK	EBV	LMP-1	328-336	HLA-A*02:01
LMWAPSLRN	EBV	BVRF1	22-30	HLA-A*02:01
RLRAEAQVK	EBV	EBNA3A	603-611	HLA-A*03:01
KLGGALQAK	CMV	IE1	184-192	HLA-A*03:01
ILRGSVAHK	Influenza A	NP	265-273	HLA-A*03:01
RVRAYTYSK	EBV	BRLF	148-156	HLA-A*03:01
KLVETPLKS	EBV	BGLF-3	38-46	HLA-A*03:01
QYDPVAALF	CMV	pp65	341-349	HLA-A*24:02
RYSIFFDY	EBV	EBNA3A	246-253	HLA-A*24:02
TYSAGIVQI	EBV	EBNA3B	217-225	HLA-A*24:02
TYGPVFMCL	EBV	LMP2	419-427	HLA-A*24:02
DYCNVLNKEF	EBV	BRLF1	28-37	HLA-A*24:02
CYDHAQTHL	EBV	BMRF1	20-28	HLA-A*24:02
FLRGRAYGL	EBV	EBNA3A	193-201	HLA-B*08:01
RAKFKQLL	EBV	BZLF1	190-197	HLA-B*08:01
ELRRKMMYM	CMV	IE1	199-207	HLA-B*08:01
QIKVRVDMV	CMV	IE1	88-96	HLA-B*08:01
QAKWRLQTL	EBV	EBNA3A	158-166	HLA-B*08:01
YNLRRGTAL	EBV	EBNA1	518-526	HLA-B*08:01
GQGGSPTAM	EBV	EBNA3A	831-839	HLA-B*15:01
LEKARGSTY	EBV	EBNA3A	406-414	HLA-B*15:01
LLDFVRFMGV	EBV	EBNA3C	284-293	HLA-B*15:01
QNGALAINTF	EBV	EBNA-3C	213-222	HLA-B*15:01
TQIQTRRSF	Influenza	Polymerase PB1	566-574	HLA-B*15:01
KMARLGKGY	Influenza	Polymerase PB1	347-355	HLA-B*15:01
LLDFVRFMG	EBV	EBNA-3C	284-292	HLA-B*15:01
QNGALAINT	EBV	EBNA-3C	213-221	HLA-B*15:01
APENAYQAY	EBV	BZLF1	81-89	HLA-B*35:01
ASCMGLIY	Influenza	Matrix	125-132	HLA-B*35:01
HPVGEADYFEY	EBV	EBNA1	407-417	HLA-B*35:01
AVLLHEESM	EBV	EBNA3B	488-496	HLA-B*35:01
IPSINVHHY	CMV	pp65	123-131	HLA-B*35:01
EPLPQGQLTAY	EBV	BZLF1	54-64	HLA-B*35:01
YPLHEQHGM	EBV	EBNA3	458-466	HLA-B*35:01
MGSLEMVPM	EBV	LMP2	1-9	HLA-B*35:01
QPAPENAYQAY	EBV	BZLF1	79-89	HLA-B*35:01
APGWLIWTY	EBV	BALF4	190-198	HLA-B*35:01
VPGSETMCY	EBV	BALF4	545-552	HLA-B*35:01
EENLLDFVRF	EBV	EBNA3C	281-290	HLA-B*44:02
EFFWDANDI	CMV	pp65	512-520	HLA-B*44:02
VEITPYKPTW	EBV	EBNA3B	657-666	HLA-B*44:02
KEHVIQNAF	EBV	EBNA3C	335-343	HLA-B*44:02
