## Supplemental Table 11 for "Antigen specificity of clonally-enriched CD8+ T cells in multiple sclerosis"

### Sheet: Sheet1
Peptide sequence	Protein	Species	TCR tested	HLA-restriction
FLRGRAYGL	EBNA3A	EBV	86333_1456	HLA-B*08:01
CARGRAYGL	Immunoglobulin Heavy chain CDR3	H sapiens	86333_1456	HLA-B*08:01
VLDRGRAYGN	Tetratricopeptide Repeat Protein 28	H sapiens	86333_1456	HLA-B*08:01
GKPGRAYGL	PTEN Induced Kinase 1	H sapiens	86333_1456	HLA-B*08:01
EDRGRAFGL	Zinc Finger Protein 721	H sapiens	86333_1456	HLA-B*08:01
RSLRRAYGL	Spermatogenesis Associated 13	H sapiens	86333_1456	HLA-B*08:01
DLRGRATGL	Cytochrome P450 Family 27 Subfamily C Member 1	H sapiens	86333_1456	HLA-B*08:01
FLRGRLYWK	Matrix Metallopeptidase 11	H sapiens	86333_1456	HLA-B*08:01
FNRGPAYGL	Calponin	H sapiens	86333_1456	HLA-B*08:01
GLRERAYGS	DOT1 Like Histone Lysine Methyltransferase	H sapiens	86333_1456	HLA-B*08:01
FNVGRAYEL	Retinaldehyde Binding Protein 1	H sapiens	86333_1456	HLA-B*08:01
ALRAHAYGL	FERM Domain Containing 3	H sapiens	86333_1456	HLA-B*08:01
EPLPQGQLTAY	BZLF1	EBV	69317_24418	HLA-B*35:01
MALPQGQLTFK	Zinc Finger Protein 665	H sapiens	69317_24418	HLA-B*35:01
RPLPQGDLKAF	Proteasome Assembly Chaperone 3 Antisense RNA 1	H sapiens	69317_24418	HLA-B*35:01
EPLPQGLLLHE	Fat Storage Inducing Transmembrane Protein 1	H sapiens	69317_24418	HLA-B*35:01
PPLPQGSLTQE	Mitofusin 2	H sapiens	69317_24418	HLA-B*35:01
SPLPQGQDSIA	ALMS1 Centrosome And Basal Body Associated Protein	H sapiens	69317_24418	HLA-B*35:01
FPLPQGQDCVV	ALMS1 Centrosome And Basal Body Associated Protein	H sapiens	69317_24418	HLA-B*35:01
EPLPQGIQESL	Gon-4 Like	H sapiens	69317_24418	HLA-B*35:01
Red indicates EBV peptide from which human peptide homologs were derived
