## Supplemental Table 12 for "Antigen specificity of clonally-enriched CD8+ T cells in multiple sclerosis"

### Sheet: Sheet1
Cell Type	Gene panel
CD4+ T cells	CD4,CD3E,CD3DIL7R,CCR7,TRAC
CD8+ T cells	CD8A,CD8B,CD3E,CD3D,IL7R,CCR7,TRAC
Natural Killer cells	GNLY,NKG7
CD14+ Monocytes	LYZ,CD14
CD16+ Monocytes	FCGR3A,MS4A7
Monocyte derived Dendritic Cells	CST3,LILRA4,FCGR3A,MS4A7
Plasmacytoid dendritic cells	LILRA4
Dedritic Cells	FCER1A,CST3
Plasma Cells	IGHA, IGHM,IGHV,IGKV,IGLV
B cells	MS4A1,CD79A,CD79B,CD19
Macrophage	APOE,C1Q
Platelet	PPBP,HEMGN
